# Population genomics and antimicrobial resistance in *Corynebacterium diphtheriae*

**DOI:** 10.1101/2020.05.19.101030

**Authors:** Melanie Hennart, Leonardo G. Panunzi, Carla Rodrigues, Quentin Gaday, Sarah L. Baines, Marina Barros-Pinkelnig, Annick Carmi-Leroy, Melody Dazas, Anne-Marie Wehenkel, Xavier Didelot, Julie Toubiana, Edgar Badell, Sylvain Brisse

## Abstract

*Corynebacterium diphtheriae*, the agent of diphtheria, is a genetically diverse bacterial species. Although antimicrobial resistance has emerged against several drugs including first-line penicillin, the genomic determinants and population dynamics of resistance are largely unknown for this neglected human pathogen.

Here we analyzed the associations of antimicrobial susceptibility phenotypes, diphtheria toxin production and genomic features in *C. diphtheriae.* We used 247 strains collected over several decades in multiple world regions, including the 163 clinical isolates collected prospectively from 2008 to 2017 in France mainland and overseas territories.

Phylogenetic analysis revealed multiple deep-branching sublineages, grouped into a Mitis lineage strongly associated with diphtheria toxin production, and a *tox*-negative Gravis lineage with few *tox*^+^ exceptions including the 1990s ex-Soviet Union outbreak strain. The distribution of susceptibility phenotypes allowed proposing ecological cutoffs for most of the 19 agents tested, thereby defining acquired antimicrobial resistance. Penicillin resistance was found in 17.2% of prospective isolates. Four isolates were multidrug resistant (>8 agents), including to penicillin and macrolides. Homologous recombination was frequent (r/m = 5) and horizontal gene transfer contributed to the emergence of antimicrobial resistance in multiple sublineages. Genome-wide association mapping uncovered genetic factors of resistance, including an accessory penicillin-binding protein (PBP2m) located in diverse genomic contexts. Gene *pbp2m* is widespread in other *Corynebacterium* species and its expression in *C. glutamicum* demonstrated its effect against several beta-lactams. A novel 73-kb *C. diphtheriae* multi-resistance plasmid was discovered.

This work uncovers the dynamics of antimicrobial resistance in *C. diphtheriae* in the context of phylogenetic structure, biovar and diphtheria toxin production, and provides a blueprint to analyze re-emerging diphtheria.
