## Supplementary material for "Population genomics and antimicrobial resistance in *Corynebacterium diphtheriae*": TableS1

### Sheet: TableOfStrains
Table S1 : Strains used in this study and their characteristics
Isolate &	Species	Dataset	Isolation year	Geographic origin	City	Ribotype	biovar #	Phylogenetic lineage	tox gene	Elek's test	Isolation source	Sequence type $	GC%	No. contigs	Genome size	N50	Coverage (%)	Accession number	Reference
CIP107557	C. diphtheriae	Ribotype and reference	1986	Russia	Rossija	Rossija	Gravis	mitis	Positive	Positive	NA	3	53.43%	39	2406872	299635	89	ERS4330817 (SAMEA6566475)	This study
CIP107518	C. diphtheriae	Ribotype and reference	1995	Dominican Republic	Carribean	Carribean	Mitis	mitis	Positive	Positive	Respiratory	4	53.51%	46	2468229	333454	87	ERS4330787 (SAMEA6566445)	This study
CIP107525	C. diphtheriae	Ribotype and reference	1994	Germany	Erlabrunn	Erlabrunn	Gravis	mitis	Negative	not tested	NA	5	53.64%	53	2383102	170996	89	ERS4330792 (SAMEA6566450)	This study
CIP107563	C. diphtheriae	Ribotype and reference	1993	Somalia	Somalia	Somalia	Mitis	mitis	Positive	Positive	Respiratory	6	53.65%	55	2472282	400423	90	ERS4330823 (SAMEA6566481)	This study
FRC0126	C. diphtheriae	Recent clinical isolates	2012	Mainland France	Paris	NA	Gravis	gravis	Negative	not tested	Cutaneous	8	53.50%	25	2404184	347846	86	ERS4330869 (SAMEA6566527)	This study
CIP107504	C. diphtheriae	Ribotype and reference	1994	Pakistan	Pakistan	Pakistan	Gravis	gravis	Positive	Positive	Respiratory	8	53.48%	26	2440243	347639	92	ERS4330776 (SAMEA6566434)	This study
CIP107560	C. diphtheriae	Ribotype and reference	1993	Russia	Sankt-Peterburg	Sankt-Peterburg	Gravis	gravis	Positive	Positive	NA	8	53.48%	27	2440262	329230	89	ERS4330820 (SAMEA6566478)	This study
CIP107576	C. diphtheriae	Ribotype and reference	1993	Russia	Viborg	Viborg	Gravis	gravis	Positive	Positive	NA	8	53.49%	29	2455242	451139	90	ERS4330833 (SAMEA6566491)	This study
NCTC13129	C. diphtheriae	Ribotype and reference	1997	United Kingdom		NA	Gravis	gravis	Positive	Positive	NA	8	53.47%	1	2488635	2488635	100	NC_002935.2 = BX248353.1	PMID: 14602910 (Cerdeño-Tárraga et al. 2013 NAR)
CIP107528	C. diphtheriae	Ribotype and reference	1993	Russia	Gatchina	Gatchina	Gravis	mitis	Positive	Positive	NA	9	53.56%	64	2430161	228871	89	ERS4330795 (SAMEA6566453)	This study
CIP107541	C. diphtheriae	Ribotype and reference	1994	Belarus	Minsk	Minsk	Gravis	gravis	Positive	Positive	NA	10	53.48%	62	2394784	264674	92	ERS4330805 (SAMEA6566463)	This study
CIP107524	C. diphtheriae	Ribotype and reference	1995	Dominican Republic	Dominica	Dominica	Mitis	mitis	Positive	Positive	Respiratory	11	53.62%	51	2491504	420334	87	ERS4330791 (SAMEA6566449)	This study
CIP107559	C. diphtheriae	Ribotype and reference	1990	India	St-Albans	St-Albans	Mitis	mitis	Positive	Positive	NA	20	53.54%	34	2460307	299458	92	ERS4330819 (SAMEA6566477)	This study
CIP107567	C. diphtheriae	Ribotype and reference	1985	United Kingdom	Swansea	Swansea	Mitis	mitis	Positive	Positive	Respiratory	21	53.56%	45	2456345	379155	92	ERS4330826 (SAMEA6566484)	This study
CIP107503	C. diphtheriae	Ribotype and reference	1970	Mainland France	Lyon	Lyon	Gravis	gravis	Positive	Positive	NA	25	53.51%	36	2389270	396793	90	ERS4330775 (SAMEA6566433)	This study
NCTC10648	C. diphtheriae	Ribotype and reference		Unknown		NA	Gravis	gravis	Positive	Positive	NA	25	53.49%	40	2448616	396805	90	ERS4330993 (SAMEA6566651)	This study
CIP107542	C. diphtheriae	Ribotype and reference	1998	Russia	Moskva	Moskva	Mitis	mitis	Negative	Negative	NA	26	53.52%	32	2368491	282482	89	ERS4330806 (SAMEA6566464)	This study
FRC0490	C. diphtheriae	Recent clinical isolates	2017	Mainland France	Nimes	NA	Mitis	mitis	Negative	not tested	Cutaneous	26	53.52%	33	2370257	277697	93	ERS4330966 (SAMEA6566624)	This study
NCTC11397	C. diphtheriae	Ribotype and reference	1969	USA	New York	NA	Mitis	mitis	Negative	not tested	NA	26	53.52%	1	2463666	2463666	96	ERS4330994 (SAMEA6566652)	This study
FRC0089	C. diphtheriae	Recent clinical isolates	2011	Mainland France	Strasbourg	NA	Gravis	gravis	Negative	Negative	Respiratory	32	53.45%	38	2367503	422525	47	ERS4330861 (SAMEA6566519)	This study
CIP107544	C. diphtheriae	Ribotype and reference	1963	Romania	Neamt	Neamt	Mitis	mitis	Positive	Negative	NA	40	53.57%	36	2487339	325427	86	ERS4330808 (SAMEA6566466)	This study
CIP107554	C. diphtheriae	Ribotype and reference	1994	Poland	Przemysl	Przemysl	Mitis	mitis	Positive	Positive	NA	44	53.72%	54	2448040	222726	91	ERS4330815 (SAMEA6566473)	This study
PW8	C. diphtheriae	Ribotype and reference	1894	USA	New York	America	Mitis	mitis	Positive	Positive	NA	44	53.70%	1	2530683	2530683	100	NC_016789.1 = CP003216.1	PMID: 22505676 (Trost et al. 2012 JB)
CIP107533	C. diphtheriae	Ribotype and reference	1981	Romania	Iasi	Iasi	Belfanti	mitis	Positive	Negative	NA	46	53.61%	35	2436106	409047	87	ERS4330798 (SAMEA6566456)	This study
CIP107580	C. diphtheriae	Ribotype and reference	1977	Romania	Vrancea	Vrancea	Belfanti (but weakly positive for nitrate)	mitis	Positive	Positive	NA	46	53.61%	37	2439608	409124	91	ERS4330836 (SAMEA6566494)	This study
CIP107558	C. diphtheriae	Ribotype and reference	1995	Vietnam	Saigon	Saigon	Mitis	mitis	Positive	Positive	NA	67	53.66%	46	2547616	404221	92	ERS4330818 (SAMEA6566476)	This study
CIP107578	C. diphtheriae	Ribotype and reference	1995	Vietnam	Viet-Nam	Viet-Nam	Mitis	mitis	Positive	Positive	NA	67	53.66%	46	2547430	404203	91	ERS4330835 (SAMEA6566493)	This study
CIP100275	C. diphtheriae	Historical clinical isolates	1983	Mainland France	Paris	NA	Mitis	gravis	Negative	not tested	Respiratory	80	53.45%	28	2375953	374186	91	ERS4330764 (SAMEA6566422)	This study
02-0322	C. diphtheriae	Historical clinical isolates	2002	New Caledonia	Noumea	NA	Gravis	gravis	Negative	Negative	Blood	82	53.39%	26	2407323	447032	91	ERS4330759 (SAMEA6566417)	This study
02-0338	C. diphtheriae	Historical clinical isolates	2002	New Caledonia	Noumea	NA	Gravis	gravis	Negative	Negative	Blood	82	53.39%	28	2407056	447026	91	ERS4330760 (SAMEA6566418)	This study
03-1641	C. diphtheriae	Historical clinical isolates	2003	New Caledonia	Noumea	NA	Gravis	gravis	Negative	Negative	Blood	82	53.39%	28	2406467	493324	89	ERS4330761 (SAMEA6566419)	This study
06-1569	C. diphtheriae	Historical clinical isolates	2006	New Caledonia	Noumea	NA	Gravis	gravis	Negative	Negative	Blood	82	53.39%	25	2407855	493325	91	ERS4330762 (SAMEA6566420)	This study
CIP107569	C. diphtheriae	Ribotype and reference	1992	Australia	Sydney	Sydney	Gravis	gravis	Negative	not tested	NA	82	53.39%	32	2408350	447008	92	ERS4330827 (SAMEA6566485)	This study
FRC0290	C. diphtheriae	Recent clinical isolates	2015	New Caledonia	Noumea	NA	Mitis	mitis	Negative	not tested	Cutaneous	86	53.80%	45	2461192	422825	81	ERS4330901 (SAMEA6566559)	This study
FRC0534	C. diphtheriae	Recent clinical isolates	2017	New Caledonia	Noumea	NA	Mitis	mitis	Negative	not tested	Cutaneous	86	53.77%	47	2478256	309355	65	ERS4330982 (SAMEA6566640)	This study
FRC0032	C. diphtheriae	Recent clinical isolates	2009	Mayotte	Majicavo	NA	Mitis	mitis	Positive	Positive	Cutaneous	87	53.54%	38	2479376	322665	90	ERS4330847 (SAMEA6566505)	This study
FRC0292	C. diphtheriae	Recent clinical isolates	2015	Mayotte		NA	Mitis	mitis	Positive	Positive	Cutaneous	87	53.51%	41	2486800	316854	93	ERS4330903 (SAMEA6566561)	This study
FRC0026	C. diphtheriae	Recent clinical isolates	2008	Mayotte	Koungou	NA	Mitis	mitis	Negative	Negative	Cutaneous	88	53.60%	40	2411690	403599	92	ERS4330843 (SAMEA6566501)	This study
FRC0201	C. diphtheriae	Recent clinical isolates	2014	Mainland France	Bron	NA	Mitis	mitis	Negative	not tested	Cutaneous	88	53.60%	45	2417839	302187	59	ERS4330888 (SAMEA6566546)	This study
FRC0507	C. diphtheriae	Recent clinical isolates	2017	Mayotte		NA	Mitis	mitis	Negative	not tested	Cutaneous	88	53.54%	42	2390759	277056	93	ERS4330972 (SAMEA6566630)	This study
FRC0024	C. diphtheriae	Recent clinical isolates	2008	Mayotte	Kaweni	NA	Mitis	mitis	Positive	Positive	Cutaneous	91	53.63%	46	2502185	526589	93	ERS4330841 (SAMEA6566499)	This study
FRC0154	C. diphtheriae	Recent clinical isolates	2012	Mainland France		NA	Mitis	mitis	Positive	Positive	Cutaneous	91	53.58%	46	2506294	230332	70	ERS1867710	PMID: 30355399 (Dazas et al. 2018 IJSEM)
FRC0016	C. diphtheriae	Recent clinical isolates	2008	Mayotte		NA	Mitis	mitis	Negative	Negative	Respiratory	95	53.56%	40	2374360	334873	83	ERS4330839 (SAMEA6566497)	This study
FRC0213	C. diphtheriae	Recent clinical isolates	2014	Mayotte		NA	Mitis	mitis	Negative	not tested	Cutaneous	95	53.56%	40	2376741	270517	92	ERS4330893 (SAMEA6566551)	This study
FRC0295	C. diphtheriae	Recent clinical isolates	2015	Mayotte		NA	Mitis	mitis	Negative	not tested	Cutaneous	95	53.55%	36	2413136	335076	93	ERS4330906 (SAMEA6566564)	This study
FRC0316	C. diphtheriae	Recent clinical isolates	2015	La Reunion	Saint Denis	NA	Mitis	mitis	Negative	not tested	Respiratory	95	53.55%	36	2411891	286065	93	ERS4330910 (SAMEA6566568)	This study
FRC0022	C. diphtheriae	Recent clinical isolates	2008	Mainland France	Paris	NA	Gravis	gravis	Negative	Negative	Cutaneous	96	53.43%	33	2316964	588890	63	ERS4330840 (SAMEA6566498)	This study
FRC0429	C. diphtheriae	Recent clinical isolates	2016	Mainland France	Longjumeau	NA	Gravis	gravis	Negative	not tested	Cutaneous	96	53.44%	29	2366987	588745	92	ERS4330942 (SAMEA6566600)	This study
FRC0025	C. diphtheriae	Recent clinical isolates	2008	Mayotte		NA	Mitis	mitis	Negative	Negative	Respiratory	97	53.58%	31	2413521	368693	86	ERS4330842 (SAMEA6566500)	This study
FRC0030	C. diphtheriae	Recent clinical isolates	2008	Mayotte		NA	Mitis	mitis	Negative	Negative	Respiratory	97	53.59%	32	2413008	368721	80	ERS4330845 (SAMEA6566503)	This study
FRC0036	C. diphtheriae	Recent clinical isolates	2009	Mayotte		NA	Mitis	mitis	Negative	Negative	Cutaneous	97	53.59%	34	2413085	301783	84	ERS1867709	PMID: 30355399 (Dazas et al. 2018 IJSEM)
FRC0172	C. diphtheriae	Recent clinical isolates	2013	Mayotte		NA	Mitis	mitis	Negative	not tested	Cutaneous	97	53.57%	43	2412228	270155	92	ERS4330881 (SAMEA6566539)	This study
FRC0414	C. diphtheriae	Recent clinical isolates	2016	Mainland France	Paris	NA	Mitis	mitis	Negative	not tested	Cutaneous	100	53.80%	28	2431560	402430	67	ERS4330932 (SAMEA6566590)	This study
FRC0028	C. diphtheriae	Recent clinical isolates	2008	Mayotte	Koungou	NA	Gravis	gravis	Negative	Negative	Cutaneous	101	53.45%	32	2400084	440074	80	ERS4330844 (SAMEA6566502)	This study
FRC0081	C. diphtheriae	Recent clinical isolates	2011	Mayotte		NA	Gravis	gravis	Negative	Negative	Cutaneous	101	53.46%	33	2399123	440191	92	ERS4330855 (SAMEA6566513)	This study
FRC0134	C. diphtheriae	Recent clinical isolates	2012	Mayotte		NA	Gravis	gravis	Negative	not tested	Cutaneous	101	53.45%	28	2397687	375720	92	ERS4330871 (SAMEA6566529)	This study
FRC0174	C. diphtheriae	Recent clinical isolates	2013	Mayotte		NA	Gravis	gravis	Negative	not tested	Cutaneous	101	53.47%	30	2410765	420074	91	ERS4330882 (SAMEA6566540)	This study
FRC0423	C. diphtheriae	Recent clinical isolates	2016	La Reunion	Saint Denis	NA	Gravis	gravis	Negative	not tested	Cutaneous	101	53.47%	29	2388103	439918	92	ERS4330938 (SAMEA6566596)	This study
FRC0476	C. diphtheriae	Recent clinical isolates	2017	Mayotte		NA	Gravis	gravis	Negative	not tested	Cutaneous	101	53.47%	33	2390549	441470	59	ERS4330958 (SAMEA6566616)	This study
FRC0031	C. diphtheriae	Recent clinical isolates	2009	Mayotte	Passamainty	NA	Mitis	gravis	Negative	Negative	Cutaneous	102	53.46%	34	2413152	462830	89	ERS4330846 (SAMEA6566504)	This study
FRC0037	C. diphtheriae	Recent clinical isolates	2009	Mayotte	Mtsagamboudji	NA	Mitis	gravis	Negative	Negative	Cutaneous	102	53.46%	33	2412395	463145	72	ERS4330848 (SAMEA6566506)	This study
FRC0038	C. diphtheriae	Recent clinical isolates	2009	Mayotte	Quartier Gnambo Bandraboua	NA	Mitis	gravis	Negative	Negative	Cutaneous	102	53.46%	34	2415157	401771	84	ERS4330849 (SAMEA6566507)	This study
FRC0167	C. diphtheriae	Recent clinical isolates	2013	Mayotte		NA	Gravis	gravis	Negative	not tested	Cutaneous	102	53.47%	30	2378734	463488	93	ERS4330880 (SAMEA6566538)	This study
FRC0268	C. diphtheriae	Recent clinical isolates	2014	Mainland France	Toulouse	NA	Mitis	gravis	Negative	not tested	Cutaneous	102	53.46%	33	2414804	463131	74	ERS4330898 (SAMEA6566556)	This study
FRC0304	C. diphtheriae	Recent clinical isolates	2015	La Reunion	Saint Denis	NA	Gravis	gravis	Negative	not tested	Cutaneous	102	53.46%	31	2378091	463334	92	ERS1867705	PMID: 30355399 (Dazas et al. 2018 IJSEM)
FRC0209	C. diphtheriae	Recent clinical isolates	2014	Mayotte		NA	Mitis	mitis	Positive	Negative	Cutaneous	109	53.51%	52	2479370	233942	92	ERS4330891 (SAMEA6566549)	This study
FRC0323	C. diphtheriae	Recent clinical isolates	2015	Mayotte		NA	Mitis	mitis	Positive	Positive	Cutaneous	109	53.50%	65	2482593	181866	93	ERS4330912 (SAMEA6566570)	This study
FRC0421	C. diphtheriae	Recent clinical isolates	2016	Mainland France	Lyon	NA	Mitis	mitis	Positive	Positive	Cutaneous	109	53.51%	65	2478510	139835	66	ERS4330937 (SAMEA6566595)	This study
CIP107502	C. diphtheriae	Ribotype and reference	1994	Algeria	Constantine	Constantine	Mitis	mitis	Positive	Negative	NA	116	53.60%	41	2435273	392360	90	ERS4330774 (SAMEA6566432)	This study
CIP107505	C. diphtheriae	Ribotype and reference	1995	Algeria	Ras-el-Ma	Ras-el-Ma	Mitis	mitis	Negative	Negative	NA	116	53.61%	48	2401701	265424	91	ERS4330777 (SAMEA6566435)	This study
CIP107561	C. diphtheriae	Ribotype and reference	1994	Germany	Schwarzenberg	Schwarzenberg	Mitis	mitis	Negative	not tested	NA	117	53.66%	39	2391239	296021	91	ERS4330821 (SAMEA6566479)	This study
CIP107521	C. diphtheriae	Ribotype and reference	1993	Dagestan	Dagestan	Dagestan	Mitis	mitis (Root)	Negative	Negative	NA	118	53.52%	56	2416476	277389	85	ERS4330788 (SAMEA6566446)	This study
CIP107549	C. diphtheriae	Ribotype and reference	1993	Australia	Perth	Perth	Mitis	mitis	Negative	Negative	NA	119	53.56%	37	2391948	331621	91	ERS4330812 (SAMEA6566470)	This study
CIP107523	C. diphtheriae	Ribotype and reference	1985	Denmark	Denmark	Danmark (sic)	Mitis	mitis	Positive	Positive	Respiratory	121	53.66%	37	2436173	363759	88	ERS4330790 (SAMEA6566448)	This study
CIP107529	C. diphtheriae	Ribotype and reference	1994	Sweden	Goeteborg	Goeteborg	Mitis	mitis	Positive	Positive	NA	121	53.66%	33	2437038	363668	91	ERS4330796 (SAMEA6566454)	This study
CIP107517	C. diphtheriae	Ribotype and reference	1992	Australia	Cairns	Cairns	Gravis	gravis	Negative	not tested	NA	122	53.52%	25	2377178	695995	76	ERS4330786 (SAMEA6566444)	This study
CIP107515	C. diphtheriae	Ribotype and reference	1996	Thailand	Buriram	Buriram	Gravis	gravis	Negative	Negative	NA	123	53.43%	36	2372270	380996	86	ERS4330785 (SAMEA6566443)	This study
FRC0521	C. diphtheriae	Recent clinical isolates	2017	Mainland France	Paris	NA	Gravis	gravis	Negative	not tested	Cutaneous	123	53.42%	33	2356204	380759	93	ERS4330977 (SAMEA6566635)	This study
CIP107582	C. diphtheriae	Ribotype and reference	1992	Australia	Westmead	Westmead	Gravis	gravis	Negative	not tested	NA	124	53.40%	34	2378690	391670	91	ERS4330837 (SAMEA6566495)	This study
CIP107577	C. diphtheriae	Ribotype and reference	1993	Australia	Victoria	Victoria	Mitis	mitis	Positive	Positive	NA	125	53.59%	40	2512489	304526	91	ERS4330834 (SAMEA6566492)	This study
CIP107573	C. diphtheriae	Ribotype and reference	1994	India	Tooting	Tooting	Mitis	mitis	Positive	Positive	Respiratory	126	53.68%	63	2482062	212904	89	ERS4330831 (SAMEA6566489)	This study
CIP107570	C. diphtheriae	Ribotype and reference	1995	Finland	Tamper	Tamper	Gravis	mitis	Positive	Positive	NA	127	53.45%	27	2386815	338172	92	ERS4330828 (SAMEA6566486)	This study
FRC0529	C. diphtheriae	Recent clinical isolates	2017	French Guiana	Cayenne	NA	Gravis	gravis	Negative	not tested	Respiratory	128	53.43%	37	2396407	425660	93	ERS4330980 (SAMEA6566638)	This study
CIP107571	C. diphtheriae	Ribotype and reference	1996	Thailand	Thai	Thai	Mitis	mitis	Negative	Negative	NA	129	53.56%	31	2412122	402241	91	ERS4330829 (SAMEA6566487)	This study
CIP103987	C. diphtheriae	Historical clinical isolates	1991	Mainland France	Paris	NA	Mitis	gravis	Negative	Negative	Blood	130	53.45%	29	2357544	332103	92	ERS4330773 (SAMEA6566431)	This study
CIP107526	C. diphtheriae	Ribotype and reference	1993	Mainland France	Gallia	Gallia	Mitis	gravis	Negative	Negative	NA	130	53.45%	31	2356842	458373	90	ERS4330793 (SAMEA6566451)	This study
CIP103986	C. diphtheriae	Historical clinical isolates	1991	Mainland France	Paris	NA	Mitis	gravis	Negative	not tested	Bone	130	53.45%	30	2357999	459247	91	ERS4330772 (SAMEA6566430)	This study
CIP107507	C. diphtheriae	Ribotype and reference	1993	Bangladesh	Bangladesh	Bangladesh	Mitis	mitis	Negative	not tested	NA	131	53.62%	37	2396197	349627	90	ERS4330779 (SAMEA6566437)	This study
CIP107508	C. diphtheriae	Ribotype and reference	1991	Mainland France	Beaujon	Beaujon	Gravis	gravis	Negative	not tested	Bone	132	53.46%	44	2358589	366325	78	ERS4330780 (SAMEA6566438)	This study
CIP107535	C. diphtheriae	Ribotype and reference	1992	Australia	Kempsey	Kempsey	Gravis	gravis	Negative	Negative	NA	133	53.60%	35	2344985	550075	87	ERS4330800 (SAMEA6566458)	This study
CIP107538	C. diphtheriae	Ribotype and reference	1999	Mainland France	Longjumeau	Lonjumeaux (sic)	Mitis	mitis	Negative	not tested	NA	134	53.50%	37	2495914	378303	85	ERS4330803 (SAMEA6566461)	This study
CIP107536	C. diphtheriae	Ribotype and reference	1993	Mainland France	Le Havre	Le Havre	Gravis	gravis	Negative	not tested	Cutaneous	135	53.41%	31	2398608	473827	88	ERS4330801 (SAMEA6566459)	This study
FRC0137	C. diphtheriae	Recent clinical isolates	2012	Mainland France	Creil	NA	Mitis	mitis	Positive	Positive	Cutaneous	136	53.63%	43	2497669	395541	90	ERS4330873 (SAMEA6566531)	This study
CIP107510	C. diphtheriae	Ribotype and reference	1999	Mainland France	Bethune	Bethune	Mitis (but moderately positive for nitrate)	mitis	Negative	not tested	Cutaneous	140	53.67%	49	2438171	297654	90	ERS4330782 (SAMEA6566440)	This study
CIP107543	C. diphtheriae	Ribotype and reference	1996	Thailand	Nan	Nan	Mitis	mitis	Positive	Positive	NA	141	53.56%	35	2456727	360959	92	ERS4330807 (SAMEA6566465)	This study
CIPA99	C. diphtheriae	Ribotype and reference	1951	Mainland France	Rhone	Rhone	Belfanti (but weakly positive for nitrate)	gravis	Positive	Negative	NA	143	53.58%	40	2370116	360971	91	ERS4330838 (SAMEA6566496)	This study
CIP107565	C. diphtheriae	Ribotype and reference	1966	Romania	Suceava	Suceava	Gravis (but moderately positive for nitrate)	gravis	Negative	not tested	NA	145	53.51%	33	2321791	351814	89	ERS4330824 (SAMEA6566482)	This study
CIP107506	C. diphtheriae	Ribotype and reference	1995	Russia	Baltik	Baltik	Gravis	gravis	Negative	not tested	NA	146	53.47%	52	2488114	352599	87	ERS4330778 (SAMEA6566436)	This study
CIP107522	C. diphtheriae	Ribotype and reference	1993	Australia	Darling	Darling	Gravis	gravis	Negative	Negative	NA	147	53.43%	26	2355119	284311	87	ERS4330789 (SAMEA6566447)	This study
CIP107545	C. diphtheriae	Ribotype and reference	1995	Australia	Nedlands	Nedlands	Gravis	gravis	Negative	not tested	NA	148	53.53%	27	2415921	418092	92	ERS4330809 (SAMEA6566467)	This study
CIP107550	C. diphtheriae	Ribotype and reference	1994	Peru	Peru	Peru	Gravis	mitis	Positive	Positive	NA	149	53.58%	55	2521481	464557	88	ERS4330813 (SAMEA6566471)	This study
CIP107509	C. diphtheriae	Ribotype and reference	1994	Germany	Berlin	Berlin	Mitis	mitis	Positive	Positive	NA	150	53.51%	48	2521598	335513	87	ERS4330781 (SAMEA6566439)	This study
CIP107532	C. diphtheriae	Ribotype and reference	1995	Vietnam	Ho-Chi-Minh	Ho-Chi-Minh	Mitis	mitis	Positive	Positive	NA	151	53.66%	49	2619584	512471	85	ERS4330797 (SAMEA6566455)	This study
CIP107537	C. diphtheriae	Ribotype and reference	1994	United Kingdom	Londinium	Londinium	Mitis	mitis	Negative	Negative	NA	152	53.64%	38	2371504	295901	86	ERS4330802 (SAMEA6566460)	This study
CIP107555	C. diphtheriae	Ribotype and reference	1997	Italy	Roma	Roma	Mitis	mitis	Negative	Negative	Respiratory	154	53.53%	46	2395868	404998	90	ERS4330816 (SAMEA6566474)	This study
CIP107546	C. diphtheriae	Ribotype and reference	1993	Russia	Otchakov	Otchakov	Mitis	mitis	Negative	Negative	NA	155	53.62%	47	2388120	307076	89	ERS4330810 (SAMEA6566468)	This study
CIP107547	C. diphtheriae	Ribotype and reference	1989	Mainland France	Pamiers	Pamiers	Mitis	mitis	Positive	Positive	NA	157	53.63%	38	2517595	311356	84	ERS4330811 (SAMEA6566469)	This study
CIP107562	C. diphtheriae	Ribotype and reference	1981	USA	Seattle	Seattle	Mitis	mitis	Negative	not tested	Cutaneous	158	53.52%	40	2456706	430401	92	ERS4330822 (SAMEA6566480)	This study
CIP107514	C. diphtheriae	Ribotype and reference	1996	Thailand	Buri	Buri	Mitis	mitis	Positive	Positive	NA	161	53.91%	43	2518302	326312	89	ERS4330784 (SAMEA6566442)	This study
CIP107539	C. diphtheriae	Ribotype and reference	1995	United Kingdom	Manchester	Manchester	Mitis	mitis	Positive	Positive	Respiratory	165	53.64%	38	2518511	320235	92	ERS4330804 (SAMEA6566462)	This study
CIP107512	C. diphtheriae	Ribotype and reference	1992	Australia	Bristol	Bristol	Mitis	mitis	Positive	Positive	Respiratory	183	53.56%	30	2435445	577646	83	ERS4330783 (SAMEA6566441)	This study
FRC0082	C. diphtheriae	Recent clinical isolates	2011	Mainland France	Toulouse	NA	Mitis	mitis	Positive	Positive	Cutaneous	183	53.60%	26	2441452	489307	89	ERS4330856 (SAMEA6566514)	This study
FRC0049	C. diphtheriae	Recent clinical isolates	2009	Mayotte		NA	Mitis	mitis	Positive	Positive	Cutaneous	184	53.48%	35	2426231	537352	91	ERS1867711	PMID: 30355399 (Dazas et al. 2018 IJSEM)
FRC0050	C. diphtheriae	Recent clinical isolates	2009	Mayotte		NA	Mitis	mitis	Positive	Positive	Respiratory	184	53.49%	41	2424319	537084	90	ERS4330850 (SAMEA6566508)	This study
CIP100629	C. diphtheriae	Historical clinical isolates	1983	Mainland France	Marseille	NA	Mitis	gravis	Negative	Negative	Blood	192	53.49%	43	2464436	284496	90	ERS4330766 (SAMEA6566424)	This study
FRC0370	C. diphtheriae	Recent clinical isolates	2015	Mainland France	Paris	NA	Mitis	gravis	Negative	not tested	Cutaneous	192	53.45%	44	2379495	220258	82	ERS4330920 (SAMEA6566578)	This study
FRC0463	C. diphtheriae	Recent clinical isolates	2016	Mainland France	Bobigny	NA	Mitis	gravis	Negative	not tested	Cutaneous	192	53.44%	43	2381133	236079	90	ERS4330952 (SAMEA6566610)	This study
FRC0069	C. diphtheriae	Recent clinical isolates	2010	Mayotte		NA	Mitis	mitis	Negative	Negative	Cutaneous	205	53.51%	55	2448934	274885	92	ERS4330852 (SAMEA6566510)	This study
FRC0061	C. diphtheriae	Recent clinical isolates	2010	Mainland France	Poitiers	NA	Mitis	gravis	Negative	Negative	Cutaneous	206	53.35%	42	2374003	406639	61	ERS4330851 (SAMEA6566509)	This study
CIP107552	C. diphtheriae	Ribotype and reference	1996	Thailand	Prathet-Thai	Prathet-Thai	Mitis	mitis	Positive	Positive	NA	209	53.52%	26	2419784	318570	89	ERS4330814 (SAMEA6566472)	This study
FRC0076	C. diphtheriae	Recent clinical isolates	2011	Mainland France	Carcassonne	NA	Mitis	mitis	Positive	Negative	Respiratory	212	53.52%	47	2408822	384626	58	ERS4330853 (SAMEA6566511)	This study
FRC0077	C. diphtheriae	Recent clinical isolates	2011	Mainland France	Carcassonne	NA	Mitis	mitis	Positive	Negative	Respiratory	212	53.51%	51	2408493	384616	54	ERS4330854 (SAMEA6566512)	This study
CIP101280	C. diphtheriae	Historical clinical isolates	1984	Mainland France	Paris	NA	Belfanti	mitis	Positive	Negative	Respiratory	217	53.67%	44	2497919	419441	92	ERS4330767 (SAMEA6566425)	This study
FRC0430	C. diphtheriae	Recent clinical isolates	2016	Mainland France	Bron	NA	Mitis	mitis	Positive	Negative	Cutaneous	217	53.67%	45	2474468	308742	91	ERS1867712	PMID: 30355399 (Dazas et al. 2018 IJSEM)
FRC0436	C. diphtheriae	Recent clinical isolates	2016	Mainland France	Rennes	NA	Mitis	mitis	Positive	Negative	Cutaneous	217	53.67%	49	2474070	289477	87	ERS1867713	PMID: 30355399 (Dazas et al. 2018 IJSEM)
CIP101434	C. diphtheriae	Historical clinical isolates	1985	Mainland France	Paris	NA	Mitis	mitis	Positive	Positive	Respiratory	217	53.67%	43	2496869	418951	91	ERS4330769 (SAMEA6566427)	This study
CIP100161	C. diphtheriae	Historical clinical isolates	1981	Mainland France		NA	Mitis	gravis	Negative	not tested	NA	222	53.72%	43	2432212	385136	91	ERS4330763 (SAMEA6566421)	This study
CIP100294	C. diphtheriae	Historical clinical isolates	1983	Mainland France	Courbevoie	NA	Mitis	gravis	Negative	not tested	Respiratory	223	53.58%	27	2402524	493110	92	ERS4330765 (SAMEA6566423)	This study
CIP101352	C. diphtheriae	Historical clinical isolates	1984	Mainland France	Nantes	NA	Mitis	mitis	Negative	not tested	Cutaneous	225	53.59%	51	2420862	391083	90	ERS4330768 (SAMEA6566426)	This study
CIP101841	C. diphtheriae	Historical clinical isolates	1985	Mainland France	Paris	NA	Mitis	mitis	Negative	not tested	Cutaneous	227	53.57%	41	2454617	317602	91	ERS4330770 (SAMEA6566428)	This study
FRC0084	C. diphtheriae	Recent clinical isolates	2011	Mainland France	Saint Gaudens	NA	Gravis	gravis	Negative	Negative	Respiratory	228	53.40%	49	2363699	355385	63	ERS4330857 (SAMEA6566515)	This study
FRC0322	C. diphtheriae	Recent clinical isolates	2015	New Caledonia	Noumea	NA	Gravis	gravis	Negative	not tested	Cutaneous	228	53.37%	43	2328536	355384	68	ERS4330911 (SAMEA6566569)	This study
FRC0332	C. diphtheriae	Recent clinical isolates	2015	New Caledonia	Noumea	NA	Gravis	gravis	Negative	not tested	Cutaneous	228	53.38%	45	2432206	355404	80	ERS4330914 (SAMEA6566572)	This study
FRC0356	C. diphtheriae	Recent clinical isolates	2015	New Caledonia	Noumea	NA	Gravis	gravis	Negative	not tested	Cutaneous	228	53.39%	46	2468162	327275	73	ERS4330918 (SAMEA6566576)	This study
FRC0449	C. diphtheriae	Recent clinical isolates	2016	New Caledonia	Noumea	NA	Gravis	gravis	Negative	not tested	Cutaneous	228	53.35%	47	2425449	298675	64	ERS4330948 (SAMEA6566606)	This study
FRC0456	C. diphtheriae	Recent clinical isolates	2016	New Caledonia	Noumea	NA	Gravis	gravis	Negative	not tested	Cutaneous	228	53.36%	47	2421486	355382	81	ERS4330949 (SAMEA6566607)	This study
FRC0469	C. diphtheriae	Recent clinical isolates	2016	New Caledonia	Noumea	NA	Gravis	gravis	Negative	not tested	Cutaneous	228	53.35%	42	2423535	355382	91	ERS4330954 (SAMEA6566612)	This study
FRC0513	C. diphtheriae	Recent clinical isolates	2017	New Caledonia	Noumea	NA	Gravis	gravis	Negative	not tested	Cutaneous	228	53.40%	45	2374067	355384	95	ERS4330974 (SAMEA6566632)	This study
FRC0514	C. diphtheriae	Recent clinical isolates	2017	New Caledonia	Noumea	NA	Gravis	gravis	Negative	not tested	Cutaneous	228	53.35%	42	2427300	240311	93	ERS4330975 (SAMEA6566633)	This study
FRC0533	C. diphtheriae	Recent clinical isolates	2017	New Caledonia	Noumea	NA	Gravis	gravis	Negative	not tested	Cutaneous	228	53.36%	37	2421962	433376	93	ERS4330981 (SAMEA6566639)	This study
FRC0088	C. diphtheriae	Recent clinical isolates	2011	Mainland France	Chalon sur Saone	NA	Mitis	mitis	Negative	Negative	Respiratory	229	53.62%	39	2481875	382191	49	ERS4330860 (SAMEA6566518)	This study
CIP102550	C. diphtheriae	Historical clinical isolates	1986	Mainland France	Paris	NA	Gravis	mitis	Negative	Negative	Blood	233	53.38%	53	2363970	303204	91	ERS4330771 (SAMEA6566429)	This study
FRC0095	C. diphtheriae	Recent clinical isolates	2011	Mainland France	Chambery	NA	Mitis	mitis	Negative	Negative	Cutaneous	235	53.57%	48	2416400	286789	82	ERS4330862 (SAMEA6566520)	This study
FRC0087	C. diphtheriae	Recent clinical isolates	2011	Mayotte		NA	Mitis	mitis	Negative	Negative	Respiratory	237	53.54%	41	2427395	436855	91	ERS4330859 (SAMEA6566517)	This study
FRC0101	C. diphtheriae	Recent clinical isolates	2012	Mayotte		NA	Mitis	mitis	Positive	Negative	Cutaneous	238	53.59%	40	2503425	277627	87	ERS4330863 (SAMEA6566521)	This study
FRC0114	C. diphtheriae	Recent clinical isolates	2012	Mayotte		NA	Mitis	mitis	Positive	Negative	Cutaneous	238	53.59%	35	2502848	277629	85	ERS4330866 (SAMEA6566524)	This study
FRC0150	C. diphtheriae	Recent clinical isolates	2012	Mayotte		NA	Mitis	mitis	Positive	Negative	Cutaneous	238	53.58%	37	2504173	277625	92	ERS4330876 (SAMEA6566534)	This study
FRC0103	C. diphtheriae	Recent clinical isolates	2012	Wallis and Futuna		NA	Gravis	gravis	Negative	not tested	Cutaneous	239	53.62%	24	2513453	503341	80	ERS4330864 (SAMEA6566522)	This study
FRC0104	C. diphtheriae	Recent clinical isolates	2012	Wallis and Futuna		NA	Gravis	gravis	Negative	not tested	Cutaneous	240	53.47%	51	2490490	332863	59	ERS4330865 (SAMEA6566523)	This study
FRC0118	C. diphtheriae	Recent clinical isolates	2012	Mayotte		NA	Mitis	mitis	Positive	Negative	Cutaneous	241	53.62%	53	2450756	222941	93	ERS4330867 (SAMEA6566525)	This study
FRC0140	C. diphtheriae	Recent clinical isolates	2012	Mayotte		NA	Mitis	mitis	Positive	Positive	Cutaneous	241	53.60%	57	2477471	221802	92	ERS4330874 (SAMEA6566532)	This study
FRC0141	C. diphtheriae	Recent clinical isolates	2012	Mayotte		NA	Mitis	mitis	Positive	Positive	Cutaneous	241	53.63%	54	2450861	215000	92	ERS4330875 (SAMEA6566533)	This study
FRC0119	C. diphtheriae	Recent clinical isolates	2012	Mayotte		NA	Mitis	mitis	Negative	Negative	Cutaneous	250	53.53%	41	2411892	404527	92	ERS4330868 (SAMEA6566526)	This study
FRC0132	C. diphtheriae	Recent clinical isolates	2012	Mainland France	Le Chesnay	NA	Mitis	mitis	Negative	not tested	Cutaneous	251	53.68%	59	2422441	343638	88	ERS1867708	PMID: 30355399 (Dazas et al. 2018 IJSEM)
CIP107572	C. diphtheriae	Ribotype and reference	1994	Thailand	Thaïland	Thaïland	Mitis	mitis	Positive	Positive	NA	258	53.54%	55	2502901	419924	89	ERS4330830 (SAMEA6566488)	This study
FRC0313	C. diphtheriae	Recent clinical isolates	2015	Mainland France	Lyon	NA	Mitis	gravis	Negative	not tested	Cutaneous	259	53.38%	27	2349820	307508	87	ERS4330908 (SAMEA6566566)	This study
FRC0417	C. diphtheriae	Recent clinical isolates	2016	Mainland France	Nimes	NA	Mitis	gravis	Negative	not tested	Cutaneous	259	53.40%	29	2358231	307507	91	ERS4330933 (SAMEA6566591)	This study
FRC0156	C. diphtheriae	Recent clinical isolates	2013	Mayotte		NA	Mitis	mitis	Negative	not tested	Respiratory	268	53.54%	44	2426077	262323	93	ERS4330878 (SAMEA6566536)	This study
FRC0160	C. diphtheriae	Recent clinical isolates	2013	Mayotte		NA	Mitis	mitis	Negative	not tested	Cutaneous	268	53.53%	49	2423154	293120	93	ERS4330879 (SAMEA6566537)	This study
FRC0210	C. diphtheriae	Recent clinical isolates	2014	Mayotte		NA	Mitis	mitis	Negative	not tested	Cutaneous	268	53.54%	43	2425799	340873	91	ERS4330892 (SAMEA6566550)	This study
FRC0291	C. diphtheriae	Recent clinical isolates	2015	Mayotte		NA	Mitis	mitis	Negative	not tested	Cutaneous	268	53.52%	48	2467929	342500	92	ERS4330902 (SAMEA6566560)	This study
FRC0184	C. diphtheriae	Recent clinical isolates	2013	Mainland France	Reims	NA	Gravis	gravis	Negative	not tested	Cutaneous	269	53.49%	31	2375826	440160	66	ERS4330884 (SAMEA6566542)	This study
FRC0182	C. diphtheriae	Recent clinical isolates	2013	Guadeloupe	Pointe a Pitre	NA	Gravis	gravis	Negative	not tested	Blood	274	53.55%	27	2391432	608484	57	ERS4330883 (SAMEA6566541)	This study
FRC0433	C. diphtheriae	Recent clinical isolates	2016	Mainland France	Anglet	NA	Gravis	gravis	Negative	not tested	Cutaneous	295	53.56%	27	2486902	481061	91	ERS4330944 (SAMEA6566602)	This study
FRC0424	C. diphtheriae	Recent clinical isolates	2016	Mainland France	Paris	NA	Mitis	mitis	Positive	Positive	Respiratory	308	53.60%	42	2419959	393694	77	ERS4330939 (SAMEA6566597)	This study
FRC0306	C. diphtheriae	Recent clinical isolates	2015	Mayotte		NA	Mitis	mitis	Negative	not tested	Cutaneous	310	53.64%	44	2428055	354478	93	ERS4330907 (SAMEA6566565)	This study
FRC0549	C. diphtheriae	Recent clinical isolates	2017	Mainland France	Laval	NA	Mitis	mitis	Negative	not tested	Cutaneous	320	53.56%	35	2438124	401235	60	ERS4330990 (SAMEA6566648)	This study
FRC0265	C. diphtheriae	Recent clinical isolates	2014	Mainland France	Montpellier	NA	Gravis	gravis	Negative	not tested	Bone	352	53.61%	52	2353765	210319	55	ERS4330897 (SAMEA6566555)	This study
FRC0276	C. diphtheriae	Recent clinical isolates	2014	Mayotte		NA	Gravis	gravis	Negative	not tested	Cutaneous	355	53.42%	31	2340334	419614	92	ERS4330899 (SAMEA6566557)	This study
FRC0205	C. diphtheriae	Recent clinical isolates	2014	Mainland France	Marseille	NA	Mitis	mitis	Negative	not tested	Cutaneous	356	53.61%	38	2364862	310181	79	ERS4330889 (SAMEA6566547)	This study
FRC0206	C. diphtheriae	Recent clinical isolates	2014	Mainland France	Montpellier	NA	Mitis	mitis	Negative	not tested	Respiratory	356	53.61%	41	2365716	310181	78	ERS4330890 (SAMEA6566548)	This study
FRC0259	C. diphtheriae	Recent clinical isolates	2014	Mainland France	Nancy	NA	Gravis	gravis	Negative	not tested	Blood	361	53.44%	28	2380922	532191	79	ERS4330894 (SAMEA6566552)	This study
FRC0263	C. diphtheriae	Recent clinical isolates	2014	Mainland France	Troyes	NA	Mitis	mitis	Negative	not tested	Cutaneous	362	53.66%	39	2436349	314341	84	ERS4330896 (SAMEA6566554)	This study
FRC0129	C. diphtheriae	Recent clinical isolates	2012	Tahiti	Papeete	NA	Mitis	mitis	Negative	not tested	Cutaneous	366	53.50%	37	2430320	253613	79	ERS4330870 (SAMEA6566528)	This study
FRC0285	C. diphtheriae	Recent clinical isolates	2015	Mainland France	Paris	NA	Mitis	gravis	Negative	not tested	Cutaneous	374	53.40%	32	2355978	434793	81	ERS4330900 (SAMEA6566558)	This study
FRC0293	C. diphtheriae	Recent clinical isolates	2015	Mayotte		NA	Mitis	mitis	Negative	not tested	Cutaneous	375	53.48%	31	2339768	382575	92	ERS4330904 (SAMEA6566562)	This study
FRC0294	C. diphtheriae	Recent clinical isolates	2015	Mayotte		NA	Mitis	mitis	Negative	not tested	Cutaneous	375	53.48%	25	2338295	540952	92	ERS4330905 (SAMEA6566563)	This study
FRC0485	C. diphtheriae	Recent clinical isolates	2017	New Caledonia	Noumea	NA	Gravis	mitis	Positive	Positive (weakly)	Cutaneous	380	53.70%	31	2453834	432254	71	ERS4330965 (SAMEA6566623)	This study
FRC0354	C. diphtheriae	Recent clinical isolates	2015	Mainland France	Bobigny	NA	Mitis	mitis	Positive	Negative	Cutaneous	387	53.44%	42	2410660	299722	84	ERS4330916 (SAMEA6566574)	This study
FRC0409	C. diphtheriae	Recent clinical isolates	2016	Mayotte		NA	Mitis	mitis	Negative	not tested	Cutaneous	388	53.67%	23	2434340	643893	68	ERS4330929 (SAMEA6566587)	This study
FRC0543	C. diphtheriae	Recent clinical isolates	2017	Mayotte		NA	Gravis	mitis	Negative	not tested	Cutaneous	388	53.67%	21	2440708	643552	76	ERS4330986 (SAMEA6566644)	This study
FRC0544	C. diphtheriae	Recent clinical isolates	2017	Mayotte		NA	Mitis	mitis	Negative	not tested	Cutaneous	388	53.67%	24	2441404	644087	68	ERS4330987 (SAMEA6566645)	This study
FRC0376	C. diphtheriae	Recent clinical isolates	2015	La Reunion	Saint Denis	NA	Gravis	mitis	Positive	Positive	Cutaneous	388	53.62%	27	2431517	413082	91	ERS4330921 (SAMEA6566579)	This study
FRC0375	C. diphtheriae	Recent clinical isolates	2015	Mainland France	Creil	NA	Mitis	mitis	Positive	Positive	Cutaneous	389	53.61%	65	2547821	390399	85	ERS1867703	PMID: 30355399 (Dazas et al. 2018 IJSEM)
FRC0402	C. diphtheriae	Recent clinical isolates	2016	La Reunion	Saint Denis	NA	Mitis	mitis	Negative	not tested	Cutaneous	410	53.61%	47	2415289	315903	92	ERS4330925 (SAMEA6566583)	This study
FRC0434	C. diphtheriae	Recent clinical isolates	2016	Mainland France	Bron	NA	Mitis	mitis	Negative	not tested	Respiratory	411	53.68%	31	2500163	459918	92	ERS4330945 (SAMEA6566603)	This study
FRC0435	C. diphtheriae	Recent clinical isolates	2016	Mainland France	Bron	NA	Mitis	mitis	Negative	not tested	Respiratory	411	53.66%	31	2502215	464649	91	ERS4330946 (SAMEA6566604)	This study
FRC0378	C. diphtheriae	Recent clinical isolates	2015	Mainland France	Sallanches	NA	Mitis	mitis	Negative	not tested	Cutaneous	413	53.64%	50	2559986	334902	87	ERS4330922 (SAMEA6566580)	This study
FRC0408	C. diphtheriae	Recent clinical isolates	2016	Mayotte		NA	Mitis	mitis	Negative	not tested	Cutaneous	414	53.56%	26	2442251	646670	91	ERS4330928 (SAMEA6566586)	This study
FRC0410	C. diphtheriae	Recent clinical isolates	2016	La Reunion	Saint Denis	NA	Mitis	mitis	Negative	not tested	Cutaneous	415	53.63%	50	2474585	342582	90	ERS4330930 (SAMEA6566588)	This study
FRC0411	C. diphtheriae	Recent clinical isolates	2016	New Caledonia	Noumea	NA	Gravis	gravis	Negative	not tested	Cutaneous	416	53.54%	33	2482173	419212	90	ERS4330931 (SAMEA6566589)	This study
FRC0492	C. diphtheriae	Recent clinical isolates	2017	New Caledonia	Noumea	NA	Gravis	gravis	Negative	not tested	Cutaneous	416	53.54%	42	2485263	419738	95	ERS4330967 (SAMEA6566625)	This study
FRC0524	C. diphtheriae	Recent clinical isolates	2017	New Caledonia	Noumea	NA	Gravis	gravis	Negative	not tested	Cutaneous	416	53.54%	44	2484455	419906	93	ERS4330979 (SAMEA6566637)	This study
FRC0425	C. diphtheriae	Recent clinical isolates	2016	Mainland France	Creil	NA	Mitis	mitis	Negative	not tested	Cutaneous	417	53.65%	44	2535226	350217	91	ERS4330940 (SAMEA6566598)	This study
FRC0431	C. diphtheriae	Recent clinical isolates	2016	Mainland France	Bordeaux	NA	Gravis	gravis	Negative	not tested	Cutaneous	418	53.46%	35	2387385	406939	89	ERS4330943 (SAMEA6566601)	This study
FRC0326	C. diphtheriae	Recent clinical isolates	2015	Mainland France	Marseille	NA	Mitis	mitis	Negative	not tested	Cutaneous	419	53.76%	41	2505394	401650	90	ERS4330913 (SAMEA6566571)	This study
FRC0419	C. diphtheriae	Recent clinical isolates	2016	Mainland France	Longjumeau	NA	Gravis	gravis	Negative	not tested	Cutaneous	420	53.38%	42	2363023	318843	91	ERS4330935 (SAMEA6566593)	This study
FRC0466	C. diphtheriae	Recent clinical isolates	2016	Mainland France	Paris	NA	Gravis	gravis	Negative	not tested	Cutaneous	420	53.38%	46	2386864	318925	91	ERS4330953 (SAMEA6566611)	This study
FRC0314	C. diphtheriae	Recent clinical isolates	2015	La Reunion	Saint Denis	NA	Mitis	mitis	Positive	Positive	Cutaneous	421	53.63%	50	2491836	461693	88	ERS4330909 (SAMEA6566567)	This study
FRC0505	C. diphtheriae	Recent clinical isolates	2017	Madagascar		NA	Mitis	mitis	Positive	Positive	Respiratory	421	53.66%	48	2528352	561272	93	ERS4330971 (SAMEA6566629)	This study
FRC0355	C. diphtheriae	Recent clinical isolates	2015	Mainland France	Paris	NA	Mitis	mitis	Negative	not tested	Cutaneous	422	53.71%	40	2473330	214137	81	ERS4330917 (SAMEA6566575)	This study
FRC0383	C. diphtheriae	Recent clinical isolates	2016	La Reunion	Saint Denis	NA	Mitis	gravis	Negative	not tested	Cutaneous	423	53.44%	33	2399356	420777	93	ERS4330923 (SAMEA6566581)	This study
FRC0393	C. diphtheriae	Recent clinical isolates	2016	La Reunion	Saint Denis	NA	Mitis	gravis	Negative	not tested	Cutaneous	423	53.43%	31	2399088	420793	92	ERS4330924 (SAMEA6566582)	This study
FRC0135	C. diphtheriae	Recent clinical isolates	2012	Mayotte		NA	Mitis	mitis	Negative	not tested	Cutaneous	424	53.60%	39	2372412	408703	93	ERS4330872 (SAMEA6566530)	This study
FRC0261	C. diphtheriae	Recent clinical isolates	2014	Mayotte		NA	Gravis	gravis	Negative	not tested	Cutaneous	425	53.34%	42	2373088	244916	90	ERS4330895 (SAMEA6566553)	This study
FRC0151	C. diphtheriae	Recent clinical isolates	2012	Mayotte		NA	Mitis	mitis	Positive	Positive	Respiratory	426	53.66%	47	2472139	239328	93	ERS4330877 (SAMEA6566535)	This study
FRC0551	C. diphtheriae	Recent clinical isolates	2017	French Guiana	Cayenne	NA	Gravis	gravis	Negative	not tested	Cutaneous	427	53.53%	24	2421381	480094	72	ERS4330991 (SAMEA6566649)	This study
FRC0552	C. diphtheriae	Recent clinical isolates	2017	French Guiana	Cayenne	NA	Gravis	gravis	Negative	not tested	Cutaneous	427	53.53%	27	2421741	480021	83	ERS4330992 (SAMEA6566650)	This study
FRC0418	C. diphtheriae	Recent clinical isolates	2016	Mainland France	Toulouse	NA	Mitis	mitis	Negative	not tested	Cutaneous	429	53.62%	26	2449321	458756	77	ERS4330934 (SAMEA6566592)	This study
FRC0448	C. diphtheriae	Recent clinical isolates	2016	Mainland France	Creil	NA	Mitis	mitis	Negative	not tested	Cutaneous	429	53.64%	31	2410599	557545	92	ERS4330947 (SAMEA6566605)	This study
FRC0420	C. diphtheriae	Recent clinical isolates	2016	Mainland France	Toulouse	NA	Mitis	mitis	Negative	not tested	Cutaneous	430	53.71%	42	2527293	290307	63	ERS4330936 (SAMEA6566594)	This study
FRC0426	C. diphtheriae	Recent clinical isolates	2016	Mainland France	Paris	NA	Mitis	mitis	Negative	not tested	Cutaneous	431	53.57%	46	2388749	403356	86	ERS4330941 (SAMEA6566599)	This study
FRC0432	C. diphtheriae	Recent clinical isolates	2016	Mainland France	Vaires sur Marne	NA	Mitis	mitis	Negative	not tested	Cutaneous	432	53.66%	34	2523954	447544	85	ERS1867706	PMID: 30355399 (Dazas et al. 2018 IJSEM)
FRC0470	C. diphtheriae	Recent clinical isolates	2016	Mainland France	Orleans	NA	Mitis	mitis	Negative	not tested	Cutaneous	432	53.65%	34	2522553	447525	90	ERS4330955 (SAMEA6566613)	This study
FRC0477	C. diphtheriae	Recent clinical isolates	2017	La Reunion	Saint Denis	NA	Gravis	gravis	Negative	not tested	Cutaneous	481	53.38%	48	2429134	370745	54	ERS4330959 (SAMEA6566617)	This study
FRC0535	C. diphtheriae	Recent clinical isolates	2017	Mainland France	Lyon	NA	Mitis	mitis	Negative	not tested	Cutaneous	487	53.53%	35	2376968	251137	80	ERS4330983 (SAMEA6566641)	This study
FRC0508	C. diphtheriae	Recent clinical isolates	2017	Mayotte		NA	Gravis	mitis	Positive	Negative	Cutaneous	490	53.59%	42	2447121	415848	94	ERS4330973 (SAMEA6566631)	This study
FRC0406	C. diphtheriae	Recent clinical isolates	2016	Mainland France	Kremlim Bicetre	NA	Mitis	mitis	Negative	not tested	Cutaneous	511	53.67%	40	2436738	302688	55	ERS4330927 (SAMEA6566585)	This study
FRC0475	C. diphtheriae	Recent clinical isolates	2017	Mainland France	Le Mans	NA	Gravis	gravis	Negative	not tested	Cutaneous	517	53.44%	45	2468255	310295	92	ERS4330957 (SAMEA6566615)	This study
FRC0478	C. diphtheriae	Recent clinical isolates	2017	Mainland France	Le Mans	NA	Gravis	gravis	Negative	not tested	Respiratory	517	53.44%	47	2467878	310295	91	ERS4330960 (SAMEA6566618)	This study
FRC0480	C. diphtheriae	Recent clinical isolates	2017	Mainland France	St Etienne	NA	Belfanti	mitis	Negative	not tested	Cutaneous	519	53.64%	42	2348569	401886	94	ERS4330961 (SAMEA6566619)	This study
FRC0481	C. diphtheriae	Recent clinical isolates	2017	Mainland France	St Etienne	NA	Belfanti	mitis	Negative	not tested	Cutaneous	519	53.64%	40	2348134	401631	84	ERS4330962 (SAMEA6566620)	This study
FRC0482	C. diphtheriae	Recent clinical isolates	2017	Mainland France	Paris	NA	Gravis	mitis	Negative	not tested	Cutaneous	520	53.54%	41	2427279	348997	74	ERS4330963 (SAMEA6566621)	This study
FRC0501	C. diphtheriae	Recent clinical isolates	2017	La Reunion	Henri	NA	Gravis	mitis	Positive	Positive	Cutaneous	521	53.54%	49	2488746	237387	94	ERS4330970 (SAMEA6566628)	This study
FRC0497	C. diphtheriae	Recent clinical isolates	2017	New Caledonia	Noumea	NA	Mitis	mitis	Negative	not tested	Cutaneous	522	53.62%	47	2439287	360570	95	ERS4330969 (SAMEA6566627)	This study
FRC0515	C. diphtheriae	Recent clinical isolates	2017	New Caledonia	Noumea	NA	Mitis	mitis	Negative	not tested	Cutaneous	524	53.69%	49	2538123	305553	96	ERS4330976 (SAMEA6566634)	This study
FRC0547	C. diphtheriae	Recent clinical isolates	2017	New Caledonia	Noumea	NA	Mitis	mitis	Negative	not tested	Cutaneous	524	53.69%	49	2536317	414651	62	ERS4330989 (SAMEA6566647)	This study
FRC0537	C. diphtheriae	Recent clinical isolates	2017	Mainland France	Paris	NA	Mitis	mitis	Negative	not tested	Cutaneous	526	53.64%	41	2419485	415539	83	ERS4330984 (SAMEA6566642)	This study
FRC0538	C. diphtheriae	Recent clinical isolates	2017	Mainland France	Paris	NA	Gravis	mitis	Negative	not tested	Cutaneous	527	53.69%	46	2407225	401267	92	ERS4330985 (SAMEA6566643)	This study
FRC0522	C. diphtheriae	Recent clinical isolates	2017	Mainland France	Marcy l'Etoile	NA	Gravis	gravis	Positive	Positive	Cutaneous	528	53.52%	49	2432139	301577	93	ERS4330978 (SAMEA6566636)	This study
FRC0546	C. diphtheriae	Recent clinical isolates	2017	Mainland France	Paris	NA	Mitis	mitis	Negative	not tested	Cutaneous	530	53.54%	52	2377515	211811	83	ERS4330988 (SAMEA6566646)	This study
FRC0484	C. diphtheriae	Recent clinical isolates	2017	Mainland France	Boulogne Billancourt	NA	Gravis	gravis	Negative	not tested	Cutaneous	532	53.32%	45	2322429	237267	80	ERS4330964 (SAMEA6566622)	This study
FRC0493	C. diphtheriae	Recent clinical isolates	2017	New Caledonia	Noumea	NA	Gravis	mitis	Negative	not tested	Respiratory	533	53.55%	53	2363156	271416	94	ERS4330968 (SAMEA6566626)	This study
FRC0405	C. diphtheriae	Recent clinical isolates	2016	French Guiana	Cayenne	NA	Gravis	gravis	Negative	not tested	Cutaneous	536	53.53%	34	2407978	454701	78	ERS4330926 (SAMEA6566584)	This study
FRC0458	C. diphtheriae	Recent clinical isolates	2016	Mainland France	Creteil	NA	Gravis	mitis	Positive	Positive	Cutaneous	549	53.61%	31	2482044	577528	90	ERS4330951 (SAMEA6566609)	This study
FRC0337	C. diphtheriae	Recent clinical isolates	2015	Mainland France	Le Mans	NA	Gravis	mitis	Negative	not tested	Cutaneous	595	53.63%	48	2403118	292027	81	ERS4330915 (SAMEA6566573)	This study
CIP107527	C. diphtheriae	Ribotype and reference	1993	Gambia	Gambia	Gambia	Mitis	mitis	Positive	Positive	Cutaneous	665	53.48%	51	2535067	379643	76	ERS4330794 (SAMEA6566452)	This study
CIP107534	C. diphtheriae	Ribotype and reference	1993	Russia	Kaliningrad	Kaliningrad	Mitis	mitis (Root)	Positive	Positive	NA	666	53.61%	39	2463080	313237	87	ERS4330799 (SAMEA6566457)	This study
FRC0086	C. diphtheriae	Recent clinical isolates	2011	Mainland France	Toulouse	NA	Mitis	mitis	Negative	Negative	Respiratory	667	53.64%	43	2467253	451042	84	ERS4330858 (SAMEA6566516)	This study
FRC0192	C. diphtheriae	Recent clinical isolates	2013	Mainland France	Nice	NA	Mitis	gravis	Negative	not tested	Cutaneous	668	53.38%	34	2384224	383979	92	ERS4330886 (SAMEA6566544)	This study
FRC0360	C. diphtheriae	Recent clinical isolates	2015	Mainland France	Marcy L Etoile	NA	Gravis	gravis	Positive	Positive	Respiratory	669	53.57%	36	2428747	410283	70	ERS4330919 (SAMEA6566577)	This study
CIP107566	C. diphtheriae	Ribotype and reference	1994	Sweden	Sveridge	Sveridge	Mitis	mitis	Positive	Negative	NA	671	53.57%	43	2451855	391893	87	ERS4330825 (SAMEA6566483)	This study
CIP107575	C. diphtheriae	Ribotype and reference	1993	Tunisia	Tunisia	Tunisia	Mitis	mitis	Positive	Positive	Respiratory	672	53.55%	40	2453924	406210	91	ERS4330832 (SAMEA6566490)	This study
FRC0191	C. diphtheriae	Recent clinical isolates	2013	Mainland France	Paris	NA	Mitis	mitis	Negative	not tested	Bone	673	53.61%	55	2429077	335473	88	ERS4330885 (SAMEA6566543)	This study
FRC0195	C. diphtheriae	Recent clinical isolates	2013	Mainland France	Tours	NA	Mitis	mitis	Negative	not tested	Cutaneous	674	53.68%	45	2423679	403574	93	ERS4330887 (SAMEA6566545)	This study
FRC0457	C. diphtheriae	Recent clinical isolates	2016	Mainland France	Kremlim Bicetre	NA	Mitis	mitis	Negative	not tested	Cutaneous	675	53.69%	46	2420781	232437	92	ERS4330950 (SAMEA6566608)	This study
FRC0474	C. diphtheriae	Recent clinical isolates	2016	Mainland France	La Rochelle	NA	Gravis	mitis	Negative	not tested	Cutaneous	676	53.65%	41	2459472	382498	84	ERS4330956 (SAMEA6566614)	This study
& FRC: collection of the French National Reference Center for the Corynebacteria of the C. diphtheriae complex; NCTC: National Collection of Type Cultures (Public Health England) ; CIP : collection of Institut Pasteur
$ Sequence type is defined at https://pubmlst.org/cdiphtheriae/
# Biovar of C. diphtheriae as classically defined
NA: Not available
