## Supplementary material for "Population genomics and antimicrobial resistance in *Corynebacterium diphtheriae*": TableS2

### Sheet: Feuil1
Table S2: Molecular explanations for non-toxigenic tox gene-bearing (NTTB) strains &
Isolate	Analysis of the nucleotide (nt) sequence of the tox gene	Consequence on the predicted amino-acid (AA) sequence $	Comments
CIP107544	A frameshift caused by a deletion at nt position 55	Presence of a stop codon at AA position 38 (nt 114)	Same position found by Zakikhany et al., 2014 (PMID: 26284490) and by Grosse-Kock et al., 2017 (PMID: 29132312)
FRC0101, FRC0114, FRC0150 and FRC0508	A frameshift caused by a deletion at nt position 235	Presence of a stop codon at AA position 92 (nt 276)
CIP107533	A frameshift caused by a insertion at nt position 357	Presence of a stop codon at AA position 123 (nt 369)
&: The table shows the six isolates out of 17 NTTB isolates for which an explanation was obvious from the tox gene sequence.
$: The diphtheria toxin has a signal peptide (positions 1 to 32) and consists of two chains: A (positions 33 - 225) and B (positions 226 - 567)
