## Supplementary material for "Population genomics and antimicrobial resistance in *Corynebacterium diphtheriae*": TableS4

### Sheet: Feuil1
Table S4. Antimicrobial agents and zone diameters interpretative breakpoints used
Antimicrobial agent	Abbreviation	R	S	Reference	Comment	Ecological cutoff (comment)	Ecological cutoff confidence
Penicillin (10 IU)	PEN_10_IU	<18	>=29	CA-SFM, 2013	Recommended until 2013	>= 29 (consistent with EUCAST S category)	Low
Penicillin (1 IU)	PEN_1_IU	<29	>=29	CA-SFM/EUCAST, 2019	Recommended since 2014, but renders most strains R	Not applicable	NA
Amoxicillin	AMX	<16	>=23	CA-SFM, 2013		>=16 (includes EUCAST S+I category)	Low
Oxacillin	OXA	<20	>=20	CA-SFM, 2013	Derived from Staphylococcus spp. breakpoint	>=15 (includes part of EUCAST R category)	Low
Cefotaxime	CTX	<23	>=26	CA-SFM, 2013		>=20 (includes part of EUCAST R, and all I category)	Low
Imipenem	IPM	<17	>=24	CA-SFM, 2013		>= 24 (consistent with EUCAST S category)	Low
Erythromycin	ERY	<17	>=22	CA-SFM, 2013		>= 22 (consistent with EUCAST S category)	High
Clarithromycin	CLR	<19	>=22	CA-SFM, 2013	Derived from Erythromycin breakpoints	>= 22 (consistent with EUCAST S category)	High
Azithromycin	AZM	<17	>=22	CA-SFM, 2013		>=18 (includes EUCAST I+S categories)	High
Spiramycin	SP	<19	>=24	CA-SFM, 2013		>= 24 (consistent with EUCAST S category)	High
Pristinamycin	PT	<19	>=22	CA-SFM, 2013		>= 22 (consistent with EUCAST S category)	Low
Kanamycin	KAN	<15	>=17	CA-SFM, 2013		>=15 (includes EUCAST S+I category)	High
Gentamicin	GEN	<23	>=23	CA-SFM/EUCAST, 2019		>=10 (includes part of EUCAST R category)	Low
Rifampicin	RIF	<14	>=19	CA-SFM, 2013	Breakpoints are <25/>=30 in CA-SFM/EUCAST 2019	>= 19 (consistent with EUCAST S category)	High
Tetracycline	TET	<24	>=24	CA-SFM/EUCAST, 2019		>= 24 (consistent with EUCAST S category)	High
Ciprofloxacin	CIP	<25	>=25	CA-SFM/EUCAST, 2019		>= 25 (consistent with EUCAST S category)	Low
Clindamycin	CLI	<20	>=20	CA-SFM/EUCAST, 2019		>=10 (includes part of EUCAST R category)	High
Sulfonamide	SUL	<12	>=17	CA-SFM, 2013		>=10 (includes part of EUCAST R, and all I category)	High
Trimethoprim	TMP	<12	>=16	CA-SFM, 2013		>=20 (rejects part of EUCAST S category)	Low
Trimethoprim-Sulfamethoxazole	TMP-STX	<16	>=19	CA-SFM/EUCAST, 2019		>=24 (rejects part of EUCAST S category)	Low
Green: consistent with proposed EUCAST/CA-SFM cutoffs; Orange: Intermediate category considered as ecologically susceptible; Red: part of Resistant category considered as ecologically susceptible; Blue: Part of Susceptible category considered as ecologically non-susceptible
Ecological cutoff confidence level: High, available data supports the proposed cutoff; Low: more data needed to support or update the cutoff
