## Supplementary material for "Population genomics and antimicrobial resistance in *Corynebacterium diphtheriae*": TableS5

### Sheet: TreeWAS
Table S5. Associations with resistance phenotypes based on treeWAS results for accessory genes, SNPs in core genes and whole-genome SNPs, and Kleborate analysis
Antimicrobial agent	Accessory genes		SNPs in core genes	Whole-genome SNPs	Kleborate analysis	Target genes analysis	No. of resistant strains
Penicillin	8 associated genes		1 associated SNP	1 associated SNP	No gene found	Analysis of 8 chromosomal PBPs:	37
	group_5618|penicillin-binding protein	(FRC0402_02340)	group_6117|universal stress protein	DIP2276|Conserved hypothetical protein (universal stress protein family)		1 SNP at position 355 of the pbp2b is significant with TreeWAS
	group_5617|serine hydrolase	(FRC0402_02341)
	group_4115|LysR family transcriptional regulator	(FRC0402_02342)
	group_4866|hypothetical protein	(FRC0402_01847)
	group_1710|recombinase family protein	(FRC0402_01849)
	group_1716|hypothetical protein	(FRC0402_01850)
	group_229|hypothetical protein	(FRC0410_02173)
	group_230|hypothetical protein	(FRC0410_02174)
Penicillin Without Plasmidic PBP	No associated gene		No associated SNP	1 associated SNP	No gene found	No associated SNP	29
				DIP1895|putative DNA methylase (group_1076)
Amoxicillin	56 associated genes		No associated SNP	No associated SNP	No gene found	No associated SNP	4
Oxacillin	1 associated gene		No associated SNP	No associated SNP	No gene found	No associated SNP	17
	group_1534|Hypothetical protein (Putative threonine efflux protein)
Cefotaxime	1 associated gene		No associated SNP	No associated SNP	No gene found	No associated SNP	12
	group_1534|Hypothetical protein (Putative threonine efflux protein)
Imipenem	1 associated gene		No associated SNP	No associated SNP	No gene found	No associated SNP	2
	group_1478|NADH-dependent oxidoreductase
Erythromycin	13 associated genes		No associated SNP	No associated SNP	1 gene found	No associated SNP	6
	group_5618|penicillin-binding protein	(FRC0402_02340)			ErmCX (ermX)
	group_5617|serine hydrolase	(FRC0402_02341)
	group_4115|LysR family transcriptional regulator	(FRC0402_02342)
	group_5631|23S ribosomal RNA methyltransferase Erm	(FRC0402_02343)
	group_4866|hypothetical protein	(FRC0402_01847)
	group_1710|recombinase family protein	(FRC0402_01849)
	group_1716|hypothetical protein	(FRC0402_01850)
	group_3602|hypothetical protein	(FRC0402_01851)
	group_1832|hypothetical protein	(FRC0478_01933)
	group_1831|hypothetical protein	(FRC0478_01936)
	group_1159|type I restriction endonuclease subunit R	(FRC0478_02092)
	group_5913|hypothetical protein	(FRC0478_02108)
	group_1353|RepA protein	(FRC0478_02319)
Clarithromycin	No associated gene		No associated SNP	No associated SNP	1 gene found	No associated SNP	5
					ErmCX (ermX)
Azithromycin	10 associated genes		No associated SNP	1 associated SNP	1 gene found	No associated SNP	6
	group_5631|23S ribosomal RNA methyltransferase Erm	(FRC0402_02343)		DIP1948|dihydropteroate synthase (sul1)	ErmCX (ermX)
	group_4866|hypothetical protein	(FRC0402_01847)
	group_1710|recombinase family protein	(FRC0402_01849)
	group_1716|hypothetical protein	(FRC0402_01850)
	group_3602|hypothetical protein	(FRC0402_01851)
	group_1832|hypothetical protein	(FRC0478_01933)
	group_1831|hypothetical protein	(FRC0478_01936)
	group_1159|type I restriction endonuclease subunit R	(FRC0478_02092)
	group_5913|hypothetical protein	(FRC0478_02108)
	group_1353|RepA protein	(FRC0478_02319)
Spiramycin	8 associated genes		No associated SNP	No associated SNP	1 gene found	No associated SNP	5
	group_5618|penicillin-binding protein	(FRC0402_02340)			ErmCX (ermX)
	group_5617|serine hydrolase	(FRC0402_02341)
	group_4115|LysR family transcriptional regulator	(FRC0402_02342)
	group_5631|23S ribosomal RNA methyltransferase Erm	(FRC0402_02343)
	group_4866|hypothetical protein	(FRC0402_01847)
	group_1710|recombinase family protein	(FRC0402_01849)
	group_1716|hypothetical protein	(FRC0402_01850)
	group_3602|hypothetical protein	(FRC0402_01851)
Pristinamycin	No associated gene		No associated SNP	No associated SNP	No gene found	No associated SNP	1
Kanamycin	5 associated genes		No associated SNP	14 associated SNPs	4 genes found	No associated SNP	7
	group_5452|IS6-like element IS26 family transposase	(FRC0424_01808)		region intergenic (2 SNPs)	APH(3'')-Ib (strA)
	group_4755|aminoglycoside O-phosphotransferase APH(3')-Ia	(FRC0424_01809)		DIP0198|hypothetical protein (group_1872, 1873, 1874) (3 SNPs)	APH(6)-Id (strB)
	group_4754|DNA-invertase hin	(FRC0424_01810)		DIP0218|hypothetical protein (group_594, 595, 597, 598, 599, 4100) (9 SNPs)	APH(3')-Ia
	aph(3'')-Ib|aminoglycoside O-phosphotransferase APH(3'')-Ib	(FRC0424_01811)			AadA1 [ANT(3'')-Ia]
	group_5450|aminoglycoside O-phosphotransferase APH(6)-Id	(FRC0424_01812)
Gentamicin	1 associated gene		No associated SNP	No associated SNP	No gene found	No associated SNP	13
	group_1534|hypothetical protein
Rifampicin	No associated gene		No associated SNP	25 associated SNPs	No gene found	Analysis of rpoB:	9
						1 SNP at position 454 of rpoB gene
Tetracycline	8 associated genes		No associated SNP	1 associated SNP	3 genes found		47
	group_934|SAM-dependent DNA methyltransferase	(FRC0326_02333)		DIP0015|putative transport system, ATP-binding protein (group_1896)	tetO
	group_4616|IS6-like element IS6100 family transposase	(FRC0326_02336)			tetW
	group_2541|hypothetical protein	(FRC0326_02352)			tet33
	group_5329|hypothetical protein	(FRC0417_01950)
	group_5328|tetracycline resistance ribosomal protection protein Tet(W)	(FRC0417_01951)
	group_1522|ISL3 family transposase	(FRC0419_02241)
	group_5490|TetR family transcriptional regulator	(FRC0326_02464)
	tet|Tet(A)/Tet(B)/Tet(C) family tetracycline efflux MFS transporter	(FRC0326_02465)
Ciprofloxacin	40 associated genes		4 associated SNPs	4 associated SNPs	No gene found	Analysis of gyrA:	5
			group_6098|DNA gyrase subunit A	DIP0009|gyrA		1 SNP at position 89 of gyrA gene
			group_3776|PDZ domain-containing protein (2 SNPs)	DIP1499|hypothetical protein (2 SNPs)		1 SNP at position 93 of gyrA gene
			group_6436|galactokinase	DIP1674|hypothetical protein
Clindamycin	2 associated genes		No associated SNP	No associated SNP	No gene found	No associated SNP	9
	group_3602|hypothetical protein	(FRC0402_01851)
	group_5631|23S ribosomal RNA methyltransferase Erm	(FRC0402_02343)
Sulfonamide	5 associated genes		No associated SNP	2 associated SNPs	1 gene found	No associated SNP	73
	xerC|class 1 integron integrase IntI1	(FRC0402_01841)		DIP2187|fCDS (group_5683)
	sul1|sulfonamide-resistant dihydropteroate synthase Sul1	(FRC0378_02008)		DIP1948|dihydropteroate synthase (sul1)	sul1
	group_2736|N-acetyltransferase	(FRC0378_02009)
	group_1829|hypothetical protein	(FRC0537_02213)
	group_4612|hypothetical protein	(FRC0537_02217)
Trimethoprim	No associated gene		2 associated SNPs	2 associated SNPs	4 genes found	No associated SNP	45
			group_2931|dihydrofolate reductase (2 SNPs)	DIP0824|putative folate reductase (2 SNPs)	dfrA1 ; dfrA15b ; dfr16
Trimethoprim-Sulphamethoxazole	16 associated genes		No associated SNP	5 associated SNPs	4 genes found	No associated SNP	36
	xerC|class 1 integron integrase IntI1	(FRC0402_01841)		DIP0218|hypothetical protein (group_594, 595, 597, 598, 599, 4100)	dfrA1 ; dfrA15b ; dfr16
	group_4106|trimethoprim-resistant dihydrofolate reductase DfrA1	(FRC0402_01842)		DIP1947|integrase (before dihydropteroate synthase DIP1948) (group_5489)	sul1
	group_4460 |sul1||sulfonamide-resistant dihydropteroate synthase Sul1	(FRC0402_01845)		DIP1948|dihydropteroate synthase (sul1, group_4460, 4462)
	group_2735|N-acetyltransferase	(FRC0402_01846)		DIP2162|ABC transporter solute-binding protein (2 SNPs) (group_2752, 2753, 2756)
	group_4866|hypothetical protein	(FRC0402_01847)
	group_1710|recombinase family protein	(FRC0402_01849)
	group_1716|hypothetical protein	(FRC0402_01850)
	group_3602|hypothetical protein	(FRC0402_01851)
	group_5631|23S ribosomal RNA methyltransferase Erm	(FRC0402_02343)
	group_4107|trimethoprim-resistant dihydrofolate reductase DfrA1	(FRC0378_02005)
	group_4784|quaternary ammonium compound efflux SMR transporter QacEΔ1	(FRC0378_02007)
	sul1|sulfonamide-resistant dihydropteroate synthase Sul1	(FRC0378_02008)
	group_2736|N-acetyltransferase	(FRC0378_02009)
	group_656|DNA polymerase	(FRC0378_02155)
	group_952|hypothetical protein	(FRC0378_02326)
	group_3157|hypothetical protein	(FRC0376_00266)
