## Supplementary material for "Population genomics and antimicrobial resistance in *Corynebacterium diphtheriae*": TableS6

### Sheet: Feuil1
Table S6. Susceptibility phenotypes of transformed C. glutamicum ATCC 13032 strains
	CMI (mg/L) of plasmid transformants		Zone diameters (mm) of plasmid transformants
Agent	Empty plasmid	Plasmid with pbp2m	Empty plasmid	Plasmid with pbp2m
Penicillin	0.125	1.5	31	18
Amoxycillin	0.125	2	39	38
Oxacillin	0.125	8	25	14
Cefotaxime	0.12	3	36	19
Imipenem	0.032	0.094	46	41
Clindamycine	0.38	0.25	21	20
Azithromycin	3	3	32	30
Tmp-Stx	0.38	0.38	18	15
Erythromycin	n.d.	n.d.	31	32
Clarithromycin	n.d.	n.d.	40	37
Spiramycin	n.d.	n.d.	36	34
Pristinamycin	n.d.	n.d.	35	34
Kanamycin	n.d.	n.d.	6	6
Gentamicin	n.d.	n.d.	34	31
Rifampicin	n.d.	n.d.	41	37
Tetracycline	n.d.	n.d.	34	34
Ciprofloxacin	n.d.	n.d.	34	34
Moxifloxacin	n.d.	n.d.	33	33
Sulfamide	n.d.	n.d.	32	30
Trimethoprim	n.d.	n.d.	21	20
Fosfomycin	n.d.	n.d.	12	6
Linezolid	n.d.	n.d.	35	35
Vancomycin	n.d.	n.d.	21	18
