## Supplementary material for "Population genomics and antimicrobial resistance in *Corynebacterium diphtheriae*": TableS7

### Sheet: Folha1
Table S7. Detection of the pbp2m gene in other Corynebacterium genomes
Species/undefined taxa	Corynebacterium	Species and strain details	Max Score	Total Score	Query Cover	E-value	Identity % (nt)	Accession	Complete genome	% pbp2m-positive genomes within species
C. amycolatum	Corynebacterium	amycolatum strain ICIS 5 contig_029, whole...	3280	3280	1	0.0	99.89	SSOR01000029.1		50.0%
(NCBI = 12)	Corynebacterium	amycolatum strain ICIS 9 contig076, whole geno...	3269	3269	1	0.0	99.78	MTPT01000076.1
	Corynebacterium	amycolatum strain UMB0042...	3286	3286	1	0.0	99.94	PKHS01000014.1
	Corynebacterium	amycolatum strain UMB7760...	3280	6561	1	0.0	99.89	VYVQ01000042.1
	Corynebacterium	amycolatum strain UMB9184...	3280	3280	1	0.0	99.89	VYVF01000052.1
	Corynebacterium	amycolatum strain UMB9256...	3275	3275	1	0.0	99.83	VYVD01000049.1
C. aurimucosum	Corynebacterium	aurimucosum strain 118_CAUR...	3275	3275	1	0.0	99.83	JWAB01001496.1		10.3%
(NCBI = 29)	Corynebacterium	aurimucosum strain 620_CAUR 92_4165_224433,...	3275	3275	1	0.0	99.83	JUZU01000030.1
	Corynebacterium	aurimucosum strain 911_CAUR 251_8332_533749,...	3275	3275	1	0.0	99.83	JUOH01000072.1
C. diphtheriae	Corynebacterium	diphtheriae strain 17801 contig00027, whole…+ diphtheriae strain 17801 contig00032,	2015	2015	0.61	0.0	100.00	JZUJ01000027.1		0.8%
(NCBI = 255)	Corynebacterium	diphtheriae strain BQ11 chromosome, complete...	3291	9875	1	0.0	100.00	CP029644.1	Yes
C. jeikeium	Corynebacterium	jeikeium ATCC 43734 contig00108, whole genome...	3269	3269	1	0.0	99.78	ACYW01000091.1		78.3%
(NCBI = 23)	Corynebacterium	jeikeium isolate BVI genome assembly, contig:...	3280	3280	1	0.0	99.89	FMTZ01000005.1
	Corynebacterium	jeikeium K411 complete genome	3269	3269	1	0.0	99.78	CR931997.1	Yes
	Corynebacterium	jeikeium strain 931_CJEI...	3269	3269	1	0.0	99.78	JUNC01000056.1
	Corynebacterium	jeikeium strain ATCC 43734 contig56, whole...	3269	3269	1	0.0	99.78	MTGK01000056.1
	Corynebacterium	jeikeium strain Cj16348 239, whole genome...	3275	3275	1	0.0	99.83	JFCG01000044.1
	Corynebacterium	jeikeium strain Cj21382 55, whole genome shotg...	3280	3280	1	0.0	99.89	JFCJ01000010.1
	Corynebacterium	jeikeium strain Cj30184 150, whole genome...	3264	3264	1	0.0	99.72	JFCK01000006.1
	Corynebacterium	jeikeium strain Cj30952 153, whole genome...	3264	3264	1	0.0	99.72	JFCR01000017.1
	Corynebacterium	jeikeium strain Cj47444 281, whole genome...	3280	3280	1	0.0	99.89	JFCH01000051.1
	Corynebacterium	jeikeium strain Cj47445 329, whole genome...	3269	3269	1	0.0	99.78	JFCO01000032.1
	Corynebacterium	jeikeium strain Cj47446 272, whole genome...	3269	3269	1	0.0	99.78	JFCN01000003.1
	Corynebacterium	jeikeium strain Cj47447 359, whole genome...	3269	3269	1	0.0	99.78	JFCM01000066.1
	Corynebacterium	jeikeium strain FDAARGOS_328 chromosome,...	3280	6561	1	0.0	99.89	CP022054.2	Yes
	Corynebacterium	jeikeium strain FDAARGOS_574 chromosome,...	3280	6554	1	0.0	99.89	CP033784.1	Yes
	Corynebacterium	jeikeium strain NCTC11913 genome assembly,...	3269	6539	1	0.0	99.78	UFXO01000002.1
	Corynebacterium	jeikeium strain NCTC11914 genome assembly,...	3269	6539	1	0.0	99.78	LS483459.1	Yes
	Corynebacterium	jeikeium strain NCTC11917 genome assembly,...	3269	9809	1	0.0	99.78	UIGW01000001.1
C.resistens (NCBI = 1)	Corynebacterium	resistens DSM 45100, complete genome	3269	3269	1	0.0	99.78	CP002857.1	Yes	100.0%
C. striatum	Corynebacterium	striatum genome assembly BEN-C_PRJEB8812_v1,...	3280	3280	1	0.0	99.89	CTEG01000047.1		57.6%
(NCBI = 33)	Corynebacterium	striatum strain 1327_CAUR...	3291	3291	1	0.0	100.00	JVTN01000041.1
	Corynebacterium	striatum strain 2023...	3286	3286	1	0.0	99.94	LBCN01000003.1
	Corynebacterium	striatum strain 2023...	3280	3280	1	0.0	99.89	LBCN01000007.1
	Corynebacterium	striatum strain 2130 Contig_7, whole genome...	3286	3286	1	0.0	99.94	NRIL01000022.1
	Corynebacterium	striatum strain 215 chromosome, complete genome	3291	3291	1	0.0	100.00	CP024931.1	Yes
	Corynebacterium	striatum strain 216 chromosome, complete genome	3280	3280	1	0.0	99.89	CP024932.1	Yes
	Corynebacterium	striatum strain 2230 lasergene_1_len_T, whole...	3291	3291	1	0.0	100.00	LTBF01000007.1
	Corynebacterium	striatum strain 2230 lasergene_45_len_T, whole...	3271	3271	1	0.0	99.83	LTBF01000032.1
	Corynebacterium	striatum strain 2237 Contig_26, whole genome...	3291	3449	1	0.0	100.00	NRIM01000018.1
	Corynebacterium	striatum strain 2296 scaffold32.1, whole genom...	3291	3291	1	0.0	100.00	NRIN01000025.1
	Corynebacterium	striatum strain 2308 Contig_7, whole genome...	3291	3291	1	0.0	100.00	NRIO01000007.1
	Corynebacterium	striatum strain 542_CAUR...	3286	3286	1	0.0	99.94	JVCW01000088.1
	Corynebacterium	striatum strain 587_CAUR 491_5843_134597, whol...	3280	3280	1	0.0	99.89	JVBA01000083.1
	Corynebacterium	striatum strain 962_CAUR...	3291	3291	1	0.0	100.00	JULW01000129.1
	Corynebacterium	striatum strain 963_CAUR...	3291	3291	1	0.0	100.00	JULV01000129.1
	Corynebacterium	striatum strain KC-Na-01, complete genome	3291	3291	1	0.0	100.00	CP021252.1	Yes
	Corynebacterium	striatum strain LK37 26, whole genome shotgun...	3291	3291	1	0.0	100.00	RAQW01000026.1
	Corynebacterium	striatum strain WP1a NODE_37__pilon, whole...	3291	3291	1	0.0	100.00	SBIF01000037.1
C. urealyticum	Corynebacterium	urealyticum DSM 7109 complete genome	3269	3269	1	0.0	99.78	AM942444.1	Yes	88.9%
(NCBI = 9)	Corynebacterium	urealyticum DSM 7111, complete genome	3258	3258	1	0.0	99.66	CP004085.1	Yes
	Corynebacterium	urealyticum strain 1055_CURE 39_5424_199148,...	3286	3286	1	0.0	99.94	JWEP01000013.1
	Corynebacterium	urealyticum strain NCTC12011 genome assembly,...	3269	6539	1	0.0	99.78	LT906481.1	Yes
	Corynebacterium	urealyticum strain VH3073 SCF_001, whole genom...	3264	3264	1	0.0	99.72	VTFJ01000001.1
	Corynebacterium	urealyticum strain VH4248 SCF_001, whole genom...	3258	3258	1	0.0	99.66	VSZI01000001.1
	Corynebacterium	urealyticum strain VH4549 SCF_001, whole genom...	3264	3264	1	0.0	99.72	VSZJ01000001.1
	Corynebacterium	urealyticum strain VH5913 SCF_001, whole genom...	3264	3264	1	0.0	99.72	VSZK01000001.1
	Corynebacterium	sp. 212_CJEI 353_8062_569215_263_,37+,263_,...	3286	3286	1	0.0	99.94	JVPT01000071.1
	Corynebacterium	sp. 239_CJEI 242_8054_1377965_151_,183+,151_,...	3280	3280	1	0.0	99.89	JVOW01000032.1
	Corynebacterium	sp. 401_CJEI 254_8062_1308144_171_,27+,171_,...	3280	3280	1	0.0	99.89	JVIP01000037.1
	Corynebacterium	sp. HFH0082 acAqB-supercont-complete.C1, whole...	3286	3286	1	0.0	99.94	AGEM01000001.1
	Corynebacterium	sp. HMSC055G02...	3275	3275	1	0.0	99.83	LTKK01000030.1
	Corynebacterium	sp. HMSC05D08...	3291	3291	1	0.0	100.00	LWOJ01000072.1
	Corynebacterium	sp. HMSC061H03...	3280	3280	1	0.0	99.89	LTNV01000044.1
	Corynebacterium	sp. HMSC063F04...	3275	3275	1	0.0	99.83	LTGN01000038.1
	Corynebacterium	sp. HMSC064E07...	3280	3280	1	0.0	99.89	LTSJ01000044.1
	Corynebacterium	sp. HMSC065H09...	3280	3280	1	0.0	99.89	LTXS01000031.1
	Corynebacterium	sp. HMSC06C06...	3275	3275	1	0.0	99.83	LWOF01000060.1
	Corynebacterium	sp. HMSC072B08...	3280	3280	1	0.0	99.89	LTOS01000044.1
	Corynebacterium	sp. HMSC072B09...	3286	3286	1	0.0	99.94	LTNU01000041.1
	Corynebacterium	sp. HMSC072D01...	3280	3280	1	0.0	99.89	LTNT01000044.1
	Corynebacterium	sp. HMSC073B01...	3286	3286	1	0.0	99.94	LTNS01000058.1
	Corynebacterium	sp. HMSC074C03...	3275	3275	1	0.0	99.83	LTNR01000083.1
	Corynebacterium	sp. HMSC075F02...	3275	3275	1	0.0	99.83	LTNP01000032.1
	Corynebacterium	sp. HMSC08A12...	3264	3264	1	0.0	99.72	LWNW01000031.1
	Corynebacterium	sp. HMSC14B06...	3280	3280	1	0.0	99.89	LWON01000071.1
	Corynebacterium	sp. HMSC14H10...	3280	3280	1	0.0	99.89	LTZS01000054.1
	Corynebacterium	sp. HMSC22B11...	3275	3275	1	0.0	99.83	LTNI01000026.1
	Corynebacterium	sp. HMSC27B11...	3275	3275	1	0.0	99.83	LWPQ01000019.1
	Corynebacterium	sp. HMSC28B08...	3291	3291	1	0.0	100.00	LWOT01000070.1
	Corynebacterium	sp. LK10 contig019, whole genome shotgun sequence	3286	3286	1	0.0	99.94	NOVT01000008.1
	Corynebacterium	sp. LK11 contig047, whole genome shotgun sequence	3280	3280	1	0.0	99.89	NOVS01000027.1
	Corynebacterium	sp. LK12 contig032, whole genome shotgun sequence	3280	3280	1	0.0	99.89	NOVR01000032.1
	Corynebacterium	sp. LK19 contig015, whole genome shotgun sequence	3280	3280	1	0.0	99.89	NOVP01000019.1
	Corynebacterium	sp. NML120713 NODE_9, whole genome shotgun...	3269	3269	1	0.0	99.78	MLCR01000017.1
	Corynebacterium	sp. S5S1 isolate 0522W_59_9 0522W_scaffold_415...	3275	3275	1	0.0	99.83	MKXT01000053.1
